# Giant Clam Gardens: Cultural practices and ecological implications for population resilience in New Caledonia

**DOI:** 10.1101/2025.10.12.681949

**Authors:** Pascal Dumas, Cecile Portes, Christophe Peignon

## Abstract

Giant clams (*Tridacninae*) are a key component of coral reef ecosystems and a major economic, subsistence, and cultural resource for Pacific Island communities. In New Caledonia where stocks are declining but giant clams retain an emblematic status, coastal communities have developed a traditional practice referred to as “giant clam gardens,” involving the translocation and aggregation of wild individuals onto shallow reef flats near villages. This study provides the first formal assessment of the prevalence, cultural significance, and potential ecological benefits of this practice. Surveys conducted in 11 coastal tribes documented over 40 clam aggregations primarily composed of *Hippopus hippopus*, which varied greatly in terms of age (1-40 years), area (1-1080 m^2^) and abundance (from a few individuals up to more than 2 700). Our findings suggest that the practice of “giant clam gardens” is now fairly widespread and primarily reflect a pragmatic approach aimed at optimizing resource access, rather than conserving the resource. Population surveys confirmed the presence of five giant clam species (*H. hippopus, Tridacna maxima, T. squamosa, T. derasa* and *T. crocea*), but failed to report significant recruitment in and around aggregations up to 1km downstream from the study area. This work revealed that while notions of protection and conservation were occasionally mentioned during interviews, they were not cited as primary motivations by communities. Nonetheless, clam gardens may contribute to broader population resilience by enhancing reproductive biomass and supporting larval dispersal across larger spatial scales. Given the declining state of natural stocks and the persistence of strong cultural ties to giant clam harvesting, this practice represents a pragmatic, culturally embedded approach that can provide valuable insights for strengthening the sustainability of this resource.
