## Supplementary Table 1 for "Giant Clam Gardens: Cultural practices and ecological implications for population resilience in New Caledonia"

### Sheet: Clam Survey Questions
Supplementary Table 1. Questionnaire used to assess local practices and knowledge related to giant clams and clam gardens in New Caledonia, South Pacific (translated from French).
Question #	Question	Option 1	Option 2	Option 3	Option 4	Option 5	Option 5
PART 1 - BACKGROUND INFORMATION
1	Name of the tribe	(free text)
2	GPS coordinates of the aggregation site	(free text)
3	Name / surname of the respondent	(free text)
4	Gender	Male	Female
5	Age	(free text)
6	Main occupation	(free text)
7	Professional fisherman?	Yes	No
PART 2 - CONSUMPTION AND HARVESTING PRACTICES
1	Do you fish specifically for clams?	Yes	No
2	Months of reef harvest	(text)
3	Do you select a specific clam type?	Yes (photo + description)	No
4	Size of selected clams	All sizes	0–10 cm	10–15 cm	15–20 cm	> 20 cm
5	Are there local rules?	(free text)
6	Reef harvest location	(free text)
7	Why this site?	Ease of access	High natural abundance	Access rights
8	Observed changes on reef?	clam abundances	Species appearance/disappearance	Size differences	Other (speify)
9	Occasion for consumption	Regular meal	Festival	Other
10	Months of harvest for consumption	(text)
11	Form of consumption	(free text)
12	To whom are they sold?	Within tribe	Markets	Itinerant vendor	Private/restaurants
13	Sold form	Meat	Whole
14	What is done with the shells?	(free text)
15	Were clams present before the grouping?	Yes (specify size)	No
16	Do you bring juveniles to the site?	Yes	No
17	Have you observed juveniles/spawning nearby?	Yes	No
18	Do you know others who group clams?	Yes	No
PART 3 - GIANT CLAM AGGREGATIONS
1	Do you participate in a clam gathering:	Alone	With family	Clan	Tribe
2	How long have you been doing this?	(free text)
3	What is the purpose?	Consumption	Sale	Exchange
4	How many groupings?	(number)
5	GPS location of the grouping	(free text)
6	Surface area covered	(free text)
7	Placement of the grouping	Dry at low tide	Always submerged
8	Average depth at high tide	< 50 cm	< 1 m	1–2 m	> 2 m
9	Hydrodynamic zone	With current	Little current	Stagnant zone
10	How is the site chosen?	Ease of access	Pre-existing natural population	Random	Other (specify)
11	Is there predator protection? If yes, which?	Mesh	Cage	Net	Other (specify)
12	Substrate type	Sandy	Coralline	Rocky	Algae	Mud	Other (specify)
13	How are the clams grouped?	Randomly	By collection order	By species	By size
14	Number of clams per group	Varies with harvest	Varies with fishing
15	Maximum number	(number)
16	Minimum number	(number)
17	Spacing between clams	(free text)
18	Maximum size observed	(free text)
19	Is there any management?	Yes (specify)	No
